# Exogenous ephrin-A3 administration restores vaginal epithelial barrier function in progestin-treated mice

**DOI:** 10.1101/2024.10.29.620915

**Authors:** Mohan Liu, Rodolfo D Vicetti Miguel, Kristen Aceves, Thomas L Cherpes

**Author notes:** Corresponding Author: Rodolfo Vicetti Miguel, MD, 5111 Pelotonia Research Center, 2255 Kenny Rd, Columbus, OH USA 43210.

## Abstract

Desmosomes are junctional complexes that confer mechanical strength and enhance epithelial barrier function at mucosal surfaces by anchoring intermediate filaments to plasma membrane. While these roles are less explored in vaginal vs. cutaneous epithelium, we previously reported that treating mice with the progestin depot medroxyprogesterone acetate (DMPA) reduces vaginal epithelial levels of the desmosomal cadherins desmoglein-1 (DSG1) and desmocollin-1 (DSC1) and weakens vaginal epithelial barrier function. We also showed these effects were avoided by treating mice with DMPA and a conjugated equine estrogen vaginal cream. The current investigation further explored the effects of sex steroids on vaginal epithelial integrity, identifying ephrin-A3 (EFNA3) as a key regulator of desmosomal cadherin gene expression. We observed topical administration of recombinant EFNA3 (rEFNA3) promotes vaginal DSG1 expression in a biphasic dose-dependent manner and partially reverses the loss of vaginal epithelial barrier function induced by DMPA treatment. Consistent with this effect, morbidity and mortality elicited by genital herpes simplex virus type 2 infection were delayed, but not prevented, in mice administered DMPA and rEFNA3 vs. DMPA and vehicle. Together, these studies identify EFNA3 as an important regulator of desmosomal function in vaginal epithelium and improve current understanding of sex steroid-mediated mechanisms that control vaginal epithelial barrier function.
