## Supplementary material for "Exogenous ephrin-A3 administration restores vaginal epithelial barrier function in progestin-treated mice": Suppl Table S1

### Sheet: Table for figure
	Gene symbol	log2 FC	FDR		Gene symbol	log2 FC	FDR
	Lce1d	-9.08	0.00897328		Ppbp	8.76333	0.0382993
	Lce1h	-8.86	0.00897328		Chad	7.81667	0.0138139
	Cpa4	-8.75667	0.00713963		Slc12a2	6.48	0.00423071
	Lce1j	-8.58667	0.00724337		Ugt2b34	6.03333	0.00897328
	Lce1b	-8.50667	0.0109265		5330417C22Rik	5.63333	0.00423071
	Lce1e	-8.31667	0.00766622		Tfcp2l1	5.6	0.0149816
	Dsc1	-8.30333	0.0242333		Atp1b1	4.95	0.0164191
	Ace2	-8.17667	0.00817581		Clec7a	4.95	0.0164191
	Lce3d	-8.12	0.00744412		Krt18	4.85667	0.0260716
	Lce3a	-7.90333	0.00423071		Cxcl15	4.84333	0.0289875
	Wfdc12	-7.89667	0.00713963		Tmem176a	4.73333	0.043356
	Lce1c	-7.57333	0.00784655		Vnn1	4.70333	0.0488955
	Lce1k	-7.57333	0.00766622		Tmem176b	4.48667	0.0427651
	Il1f6	-7.52333	0.00912819		Wfdc2	4.44667	0.0181536
	Lce3e	-7.33	0.00784655		Ern2	4.39667	0.00725753
	Dsg1a	-7.19	0.0166652		D17H6S56E-5	4.27	0.0107733
	Lce1g	-7.08667	0.00880572		Has2	4.22333	0.0430628
	Lce1a1	-7.06333	0.0100053		Csf3r	4.16	0.0421224
	Klk8	-6.93	0.00926133		Adh7	3.97333	0.0155497
	Psors1c2	-6.90667	0.0108717		Tspan13	3.97333	0.00742071
	Lce1f	-6.88	0.0221081		Lrrc26	3.90667	0.0172068
	Lce1i	-6.88	0.00897328		Adgre5	3.83	0.00897328
	Kprp	-6.82667	0.00863524		Vsig1	3.79	0.00897328
	Elovl4	-6.78	0.0174224		Car12	3.75	0.00713963
	Krt78	-6.75667	0.00600095		Galnt6	3.69333	0.0136328
	Lce3f	-6.73333	0.00448288		Creb3l4	3.69	0.00943576
	Pla2g4d	-6.72	0.00631151		Cyp4a12b	3.59333	0.00897328
	Them5	-6.61667	0.0218749		Adh1	3.58333	0.0181536
	Gsdma	-6.51333	0.00711195		Trgj1; Tcrg-C1	3.34333	0.0108623
	Cdsn	-6.43333	0.00943576		Epcam	3.32	0.0409957
	Gm94	-6.43333	0.0202702		Krt8	3.31333	0.0426414
	Il1f8	-6.38333	0.00873099		Cd38	3.30667	0.00897328
	Fam25c	-6.36667	0.00717514		Fmo6	3.28	0.0124969
	Dsg1b	-6.33667	0.0228785		Mfge8	3.27667	0.0192085
	Lce1l	-6.32333	0.00600095		Cxcr4	3.27333	0.0295745
	Lce3b	-6.32	0.00713963		Tcrg-C3	3.24667	0.00766622
	Lce3c	-6.31333	0.00631151		Ncam1	3.23333	0.0127924
	Xkrx	-6.30333	0.00554896		Krt19	3.16667	0.0466571
	Fetub	-6.18333	0.0312222		Cyp4a12a	3.15	0.00897328
	Klk14	-6.17667	0.0272597		Krt15	3.13	0.00858564
	Crnn	-6.07667	0.0081346		Fmo1	3.11333	0.0124969
	Lce1a2	-6.07333	0.00643357		Hpgds	3.08667	0.0206324
	Lrrc20	-6.05	0.00562994		Sirpb1a	3.06	0.0300118
	Anxa9	-6.03333	0.00447233		Gmds	3.03333	0.00907706
	Crct1	-5.99333	0.00659454		Fam129a	3	0.00766622
	Klk12	-5.97667	0.00710474		Cd74; Mir5107	2.95	0.0126824
	Lor	-5.92667	0.00978716		Gm13588	2.89333	0.0195549
	Dsg1c	-5.87333	0.0223255		Hist1h2an	2.88667	0.0376402
	Tmprss11f	-5.86333	0.00713963		Gsr	2.86	0.016379
	Wfdc5	-5.85667	0.0151982		Galnt4	2.86	0.00713963
