## Supplementary material for "Exogenous ephrin-A3 administration restores vaginal epithelial barrier function in progestin-treated mice": Suppl Table S2

### Sheet: Table for figure
	Categories	Diseases or Functions Annotation	p value	Predicted Activation State	z-score	Molecules	# Molecules
	Cellular Movement	Cell movement	3.33e-20	Increased	3.617	ABCC4,ABCG1,ABHD2,ACE2,ACTN1,ADD2,ADGRE5,AFDN,AHNAK,AKT1,AKT3,ALDOA,APC,APOBEC3B,APOE,AQP9,ARF4,ARFGAP3,ARG1,ARHGAP11A,ARHGAP18,ARHGDIA,ARHGDIB,ARHGEF28,ARID5B,ARPC1B,ARPIN/ARPIN-AP3S2,ASAP1,ASPH,ATP2B4,ATP7A,B4GALT1,BAIAP2L1,BCAM,BTC,C1GALT1,CA12,CALML3,CARD14,Ccl9,CCND1,CD14,CD276,CD300LF,CD38,CD74,CD82,CDK1,CEMIP,CERK,CERS2,CHAD,CLDN3,CLEC5A,CLEC7A,CLU,CNN3,CREB3L1,CREB3L2,CSF2RB,CSF3R,CSNK1E,…	377
	Cellular Movement	Migration of cells	1.11e-19	Increased	4.434	ABCC4,ABCG1,ABHD2,ACE2,ACTN1,ADD2,ADGRE5,AFDN,AHNAK,AKT1,AKT3,ALDOA,APC,APOBEC3B,APOE,AQP9,ARF4,ARFGAP3,ARG1,ARHGAP11A,ARHGAP18,ARHGDIA,ARHGDIB,ARHGEF28,ARID5B,ARPIN/ARPIN-AP3S2,ASAP1,ASPH,ATP2B4,ATP7A,B4GALT1,BCAM,BTC,C1GALT1,CA12,CALML3,CARD14,Ccl9,CCND1,CD14,CD276,CD300LF,CD38,CD74,CD82,CDK1,CEMIP,CERK,CERS2,CLDN3,CLEC5A,CLEC7A,CLU,CNN3,CREB3L1,CREB3L2,CSF2RB,CSF3R,CSNK1E,CST6,CX3CR1,Cxcl15,CX…	349
	Cellular Movement	Cell movement of tumor cell lines	4.39e-17	Increased	3.484	ABCC4,ACTN1,ADGRE5,AFDN,AHNAK,AKT1,AKT3,ALDOA,APC,APOBEC3B,ARG1,ARHGAP11A,ARHGDIB,ARHGEF28,ARPC1B,ASAP1,ASPH,ATP7A,BAIAP2L1,BCAM,C1GALT1,CA12,CALML3,Ccl9,CCND1,CD276,CD82,CDK1,CEMIP,CERS2,CLDN3,CLU,CREB3L1,CSNK1E,CST6,CX3CR1,CXCR4,CYP2J2,DAAM1,Defb8,DEPTOR,DHX9,DNAJA1,DNMT1,DOCK8,DOCK9,DPAGT1,DPP3,DRAM1,DSP,DTL,DTYMK,DUSP5,DUSP6,ECM1,EGLN3,EPHB6,EREG,FAM120A,FAS,FAT1,FBN1,FBXO45,FGFR3,FOXO3,FSTL1…	230
	Embryonic Development,Hair and Skin Development and Function,Organ Development,Organismal Development,Tissue Development	Formation of skin	1.14e-16	Decreased	-3.393	ABCA12,ABHD5,ACER1,AKT1,ALDH3A2,APC,ASAH1,ASPRV1,ATP7A,CCND1,CDK1,CDK2,CELSR1,CERS3,CRABP2,CST6,CSTA,DMKN,DNASE1L2,DSC1,DSG1,DSP,ELOVL4,EREG,EVPL,FLOT2,FYN,GAB1,GJA1,GRHL1,Gsdma2/Gsdma3,HBP1,HPSE,IL1A,ITGA3,ITGA6,ITGB1,ITGB5,JUP,KLF4,KLK14,KLK7,KRT15,KRT18,KRT8,KRT84,LORICRIN,LRIG1,MAP2K1,MAP3K5,MAPK9,mir-31,MYH9,NGFR,NIPAL4,PALLD,PIP5K1A,PLCD1,PLK1,PNPLA1,PPL,PRDM1,PRKAB1,PRKCH,PRSS8,RBP2,RNF144…	84
	Cellular Movement	Migration of tumor cell lines	2.14e-14	Increased	4.02	ABCC4,ACTN1,ADGRE5,AFDN,AHNAK,AKT1,AKT3,ALDOA,APC,APOBEC3B,ARG1,ARHGAP11A,ARHGDIB,ASPH,ATP7A,BCAM,C1GALT1,CA12,CALML3,Ccl9,CCND1,CD276,CD82,CDK1,CEMIP,CERS2,CLU,CREB3L1,CSNK1E,CST6,CXCR4,CYP2J2,DAAM1,Defb8,DEPTOR,DHX9,DNAJA1,DNMT1,DOCK8,DOCK9,DPAGT1,DPP3,DSP,DTL,DTYMK,DUSP5,DUSP6,ECM1,EGLN3,EPHB6,EREG,FAM120A,FAS,FAT1,FBXO45,FGFR3,FOXO3,FSTL1,FYN,GAB1,GBA1,GJA1,GNAI2,H2AX,HAS2,HAS3,HAVCR2,HBP1,HJ…	205
	Cellular Movement	Invasion of cells	4.15e-14	Increased	3.559	ABLIM1,ADGRE5,AFDN,AHNAK,AKT1,AKT3,ALDOA,ANO1,APC,ARF4,ARG1,ARHGDIA,ARHGEF18,ASAP1,ASPH,ATP6V0A1,BAIAP2L1,BBLN,BCAM,BTC,C1GALT1,CA12,CCND1,CD14,CD74,CD82,CDK1,CDK2,CERK,CERS2,CLDN3,CLU,CREB3L1,CREB3L2,CST6,CTNND2,CXCR4,CYP2J2,DAAM1,DEPTOR,DNMT1,DOCK9,DRAM1,DSG2,DSP,DTL,DUSP6,ECM1,EFNA3,EPCAM,EPHB6,EPN3,EREG,FAM120A,FAS,FAT1,FBXO45,FOXO3,FSTL1,FUT8,FYN,GAB1,GBA1,GFPT2,GJA1,GNAI2,GPC1,GSTP1,HAS2,HA…	212
	Cellular Development,Embryonic Development,Hair and Skin Development and Function,Organ Development,Organismal Development,Tissue Development	Differentiation of keratinocytes	7.29e-14	Decreased	-3.192	ABCA12,ABHD5,ASAH1,CCND1,CDK1,CDK2,CERS3,CSTA,DSC1,DSG1,DSP,ELOVL4,EREG,EVPL,FYN,GAB1,GRHL1,HBP1,IL1A,ITGB1,ITGB5,KLF4,KRT84,LORICRIN,LRIG1,MAP2K1,MAP3K5,mir-31,MYH9,NIPAL4,PIP5K1A,PLCD1,PLK1,PNPLA1,PRKCH,RNF144B,ROCK2,SAV1,SCEL,SRSF6,TGFB1,TP53,UGCG	43
	Cellular Movement	Migration of blood cells	2.77e-13	Increased	2.719	ABCC4,ABCG1,ACE2,ADD2,ADGRE5,AKT1,APC,APOE,AQP9,ARG1,ARHGAP18,B4GALT1,C1GALT1,CARD14,Ccl9,CCND1,CD14,CD276,CD300LF,CD38,CD74,CLEC5A,CLEC7A,CLU,CSF2RB,CSF3R,CX3CR1,Cxcl15,CXCR4,CYP2J2,DDOST,Defb8,DEK,DEPTOR,DOCK8,DPP3,ECM1,EGLN3,ERN1,FAS,FCER1G,FCGR2A,FGR,FOXA2,FSTL1,FUT8,FYN,GBA1,GJA1,GJB2,GLRX,GNAI2,GPLD1,GPSM1,HLA-DQB1,HMOX1,HPGDS,HPSE,HSP90AA1,HSPB1,IFITM3,IFNGR1,IL17RE,IL18,IL1A,IL36A,IL36G,I…	161
	Cellular Development,Embryonic Development,Hair and Skin Development and Function,Organ Development,Organismal Development,Tissue Development	Differentiation of skin	3.53e-13	Decreased	-3.263	ABCA12,ABHD5,ASAH1,CCND1,CDK1,CDK2,CERS3,CSTA,DSC1,DSG1,DSP,ELOVL4,EREG,EVPL,FYN,GAB1,GRHL1,Gsdma2/Gsdma3,HBP1,IL1A,ITGB1,ITGB5,KLF4,KRT84,LORICRIN,LRIG1,MAP2K1,MAP3K5,MAPK9,mir-31,MYH9,NIPAL4,PIP5K1A,PLCD1,PLK1,PNPLA1,PRKCH,RNF144B,ROCK2,RUNX1,SAV1,SCEL,SPINK5,SRSF6,TGFB1,TGM5,TP53,UGCG	48
	Cellular Movement,Immune Cell Trafficking	Leukocyte migration	4.52e-13	Increased	2.666	ABCC4,ABCG1,ACE2,ADD2,ADGRE5,AKT1,APC,APOE,AQP9,ARG1,ARHGAP18,B4GALT1,C1GALT1,CARD14,Ccl9,CCND1,CD14,CD276,CD300LF,CD38,CD74,CLEC5A,CLEC7A,CLU,CSF2RB,CSF3R,CX3CR1,Cxcl15,CXCR4,CYP2J2,DDOST,Defb8,DEK,DEPTOR,DOCK8,DPP3,ECM1,EGLN3,ERN1,FAS,FCER1G,FCGR2A,FGR,FOXA2,FSTL1,FUT8,FYN,GBA1,GJA1,GJB2,GLRX,GNAI2,GPSM1,HLA-DQB1,HMOX1,HPGDS,HPSE,HSP90AA1,HSPB1,IFITM3,IFNGR1,IL17RE,IL18,IL1A,IL36A,IL36G,IL36RN,…	160
	Cellular Development,Embryonic Development,Hair and Skin Development and Function,Organ Development,Organismal Development,Tissue Development	Differentiation of epidermal cells	6.69e-13	Decreased	-3.192	ABCA12,ABHD5,ASAH1,CCND1,CDK1,CDK2,CERS3,CSTA,DSC1,DSG1,DSP,ELOVL4,EREG,EVPL,FYN,GAB1,GRHL1,HBP1,IL1A,ITGB1,ITGB5,KLF4,KRT84,LORICRIN,LRIG1,MAP2K1,MAP3K5,mir-31,MYH9,NIPAL4,PIP5K1A,PLCD1,PLK1,PNPLA1,PRKCH,RNF144B,ROCK2,SAV1,SCEL,SPINK5,SRSF6,TGFB1,TP53,UGCG	44
	Cellular Movement	Invasion of tumor cell lines	6.76e-13	Increased	4.082	ABLIM1,ADGRE5,AFDN,AHNAK,AKT1,AKT3,ALDOA,ANO1,ARG1,ARHGDIA,ASAP1,ASPH,ATP6V0A1,BAIAP2L1,BBLN,BCAM,BTC,C1GALT1,CA12,CCND1,CD74,CD82,CDK1,CDK2,CERK,CERS2,CLDN3,CLU,CREB3L1,CST6,CXCR4,CYP2J2,DAAM1,DEPTOR,DNMT1,DOCK9,DRAM1,DSG2,DSP,DTL,DUSP6,ECM1,EFNA3,EPCAM,EPHB6,EREG,FAM120A,FAS,FAT1,FBXO45,FOXO3,FSTL1,FUT8,FYN,GAB1,GBA1,GJA1,GNAI2,GSTP1,HAS2,HAS3,HAVCR2,HBP1,HJURP,HMOX1,HNRNPA2B1,HPSE,HSP90AA1,ID2…	186
	Cellular Development,Cellular Growth and Proliferation	Cell proliferation of tumor cell lines	3.66e-12	Increased	3.76	ABHD5,ABLIM1,ACER3,ACP3,ACTN1,ADAMDEC1,ADGRE5,ADIPOR2,AGPS,AHNAK,AKT1,AKT3,ALDOA,ANO1,APC,APOBEC3B,APOE,ARG1,ARHGAP11A,ASAH1,ASPH,ATAD2,ATP6V0A1,ATP6V1C2,BAIAP2L1,BBLN,BCAM,BTC,C1GALT1,CASP7,CASZ1,CCDC65,CCND1,CCNG2,CD276,CD38,CD74,CDK1,CDK2,CEMIP,CENPN,CHEK1,CHEK2,CHKA,CHMP1B,CHP1,CLU,CPEB4,CRABP2,CREB3L2,CSF2RB,CSNK1E,CST6,CXCR4,CYP2J2,DEK,DEPTOR,DHX9,DNAJA1,DNMT1,DOCK8,DOCK9,DPP3,DSC2,DSG2,DTL…	298
	Dermatological Diseases and Conditions,Organismal Injury and Abnormalities	Skin barrier defect	3.03e-11	Increased	3.218	ABHD5,ALDH3A2,Aldh3b2,ALOX12B,ALOXE3,CERS3,CYP4F22,DGAT2,ELOVL4,GBA1,PNPLA1,SMPD1,TP53,UGCG	14
	Cellular Growth and Proliferation	Colony formation	7.8e-11	Increased	2.728	ADAMDEC1,AKT1,ALDH3A1,ANO1,APOBEC3B,ARHGAP11A,ATP6V1C2,BNIP3L,CASZ1,CCND1,CCNG2,CD82,CDCA7,CDK1,CDK2,CHEK1,CLU,CSF2RB,CYP2J2,DHX9,DPP3,DUSP5,DUSP6,EPCAM,EREG,FAS,FGFR3,FOXA2,FOXO3,FSTL1,FYN,GADD45B,GJA1,GNAI2,GPD1L,H2AX,HAS2,HNRNPA2B1,HOXB4,HPSE,IFITM3,IL1A,INPP5D,ITGA6,ITGB5,JAK2,JUP,KCTD11,KDM5B,KIF15,KLF4,KRT19,KRT8,LAPTM5,let-7,LGALS7/LGALS7B,LTBP1,LUM,MAD2L1,MAP2K1,MAPK3,MAPK9,Meis1,MET,MIF,…	119
	Organismal Injury and Abnormalities,Organismal Survival	Organismal death	1.66e-10	Decreased	-3.75	ABCA12,ABCC4,ABCG1,ABHD5,ACE2,ACP3,ACSF2,ACSS1,ADAM28,ADAMDEC1,ADH1C,ADH7,AFDN,AFF1,AKT1,AKT3,ALDOA,ALOX12B,ALOXE3,ANKH,ANO1,ANXA5,APC,APOBEC1,APOE,ARF4,ARG1,ARHGAP11A,ARHGDIA,ARHGDIB,ARHGEF37,ARID5B,ASAH1,ASPH,ATG9B,ATP1A1,ATP1B1,ATP6V1C2,ATP7A,B4GALNT1,B4GALT1,BAIAP2L1,BCL2A1,BLMH,BNIP3L,BTC,C1GALT1,C1QB,CA12,CASP7,CASZ1,CCDC65,CCND1,CCNG1,CD14,CD276,CD2AP,CD38,CD74,CD82,CDK1,CDK2,CELSR1,CEMIP,…	354
	Organismal Injury and Abnormalities	Growth of lesion	2.63e-10	Increased	3.164	ABCC4,ABLIM1,ADAM28,AFDN,AGPS,AKT1,AKT3,ANO1,APC,APOE,ARL6IP5,ASPH,ATG9B,ATP7A,B4GALNT1,BAIAP2L1,BNIP3L,BTC,C1GALT1,CA12,CCDC65,CCND1,CD276,CD38,CD82,CDK1,CDK18,CDK2,CHEK1,CHEK2,CHKA,CLU,CPEB2,CRABP2,CSF3R,CST6,CTNND2,CX3CR1,CXCR4,DNAJA1,DNMT1,DPP3,DSC2,DSG2,DTYMK,DUSP22,ECM1,EIF2AK3,ENTPD1,ERN1,FAS,FAT1,FBN1,FBXO45,FCER1G,FGFR3,FGR,FLOT2,FOXO3,FSTL1,FUT8,FYN,G6PD,GALNT3,GBA2,GJA1,GPC1,GSTP1,H2AX…	192
	Cellular Movement,Hematological System Development and Function,Immune Cell Trafficking	Cell movement of leukocytes	3.74e-10	Increased	2.715	ABCC4,ABCG1,ACE2,AKT1,APC,APOE,AQP9,ARG1,ARHGAP18,B4GALT1,C1GALT1,CARD14,Ccl9,CCND1,CD14,CD276,CD300LF,CD38,CD74,CLEC5A,CSF2RB,CSF3R,CX3CR1,Cxcl15,CXCR4,CYP2J2,Defb8,DEK,DEPTOR,DOCK8,DPP3,ECM1,EGLN3,ERN1,FAS,FCER1G,FCGR2A,FGR,FOXA2,FSTL1,FYN,GBA1,GJA1,GJB2,GNAI2,GPSM1,HLA-DQB1,HMOX1,HPGDS,HPSE,HSP90AA1,HSPB1,IFITM3,IFNGR1,IL18,IL1A,IL36A,IL36G,IL36RN,IL7R,INPP5D,ITGA3,ITGA6,ITGAL,ITGAX,ITGB1,ITGB…	138
	Cell-To-Cell Signaling and Interaction,Hematological System Development and Function,Immune Cell Trafficking	Adhesion of immune cells	4.19e-10	Increased	2.061	ADAM28,ADGRE5,APOE,B4GALT1,CCND1,CD14,CD2AP,CD300LD,CD38,CD74,CLU,CSF2RB,CSF3R,CX3CR1,Cxcl15,CXCR4,DEPTOR,ENTPD1,FAS,FCGR2A,FGR,FYN,GLRX,GNAI2,HAS2,HPSE,HSP90AA1,IL18,IL1A,IL7R,INPP5D,ITGA6,ITGAL,ITGAX,ITGB1,ITGB2,JAK2,LCP1,LILRB3,Ly6a (includes others),MAP2K1,MIF,MYADM,MYO1E,NCKAP1L,NT5E,OLR1,PAK1,PAK2,PILRA,PRDX2,PTPN6,PTPRC,RAC2,RASSF5,RHOD,SELL,SELPLG,SPI1,TGFB1,TGFBR1,TP53,TRAF3IP2,TRAF6,TYR…	65
	Cancer,Organismal Injury and Abnormalities	Growth of tumor	6.52e-10	Increased	3.164	ABCC4,ABLIM1,ADAM28,AFDN,AGPS,AKT1,AKT3,ANO1,APC,ARL6IP5,ASPH,ATG9B,ATP7A,B4GALNT1,BAIAP2L1,BNIP3L,BTC,C1GALT1,CA12,CCDC65,CCND1,CD276,CD38,CD82,CDK1,CDK18,CDK2,CHEK1,CHEK2,CHKA,CLU,CPEB2,CRABP2,CSF3R,CST6,CTNND2,CX3CR1,CXCR4,DNAJA1,DNMT1,DPP3,DSC2,DSG2,DTYMK,DUSP22,ECM1,EIF2AK3,ENTPD1,ERN1,FAS,FAT1,FBXO45,FCER1G,FGFR3,FGR,FLOT2,FOXO3,FSTL1,FUT8,FYN,G6PD,GALNT3,GBA2,GJA1,GPC1,GSTP1,H2AX,HAVCR2,HE…	190
	Cellular Movement,Hematological System Development and Function,Immune Cell Trafficking,Inflammatory Response	Cell movement of neutrophils	3.65e-09	Increased	3.285	ACE2,APOE,AQP9,ARHGAP18,B4GALT1,C1GALT1,CARD14,CD14,CD300LF,CD74,CSF3R,Cxcl15,CYP2J2,DEK,ERN1,FAS,FCER1G,FCGR2A,FGR,FOXA2,FSTL1,GJB2,GNAI2,HMOX1,HSPB1,IFNGR1,IL18,IL1A,IL36A,IL36G,INPP5D,ITGA6,ITGAL,ITGB1,ITGB2,LILRB3,LPO,LUM,MAP3K8,MAPK13,MAPK9,MET,MIF,MMP12,MYH9,MYO1E,MYO1F,NCKAP1L,NF1,NT5E,PPM1D,PRDM1,PTPN6,RAC2,RORA,SELL,SELPLG,SFRP1,SLPI,SMAD3,SPI1,TGFB1,TGFBR1,TP53,YBX1	65
	Cancer,Organismal Injury and Abnormalities	Metastasis of cells	9e-09	Increased	2.507	ABLIM1,AKT1,AKT3,ANO1,ARF4,ARG1,ARHGEF37,ASAH1,ASAP1,ATP7A,BAIAP2L1,C1GALT1,CBR1,CCDC65,Ccl9,CD82,CERS2,CLEC6A,CST6,CXCR4,DNMT1,DTL,ENTPD1,EPCAM,EPHB6,FAS,FGFR3,FLRT2,FOXO3,FUT8,FYN,GBA1,H2AX,HMOX1,HPSE,HSP90AA1,ID2,IFNGR1,IL18,ITGA3,ITGA6,ITGB1,JUP,KLF4,KNSTRN,KRT7,KRT8,LAPTM5,let-7,LRIG1,LRRC26,LTBP1,MAP2K1,MAP2K3,MAP4,MET,MRTFB,MTHFD1,NCF2,NDRG1,NDRG2,NT5E,NUCKS1,OTUB2,P2RX4,PDLIM1,PIK3CB,PRDX…	92
	Cellular Movement,Hematological System Development and Function,Immune Cell Trafficking	Cell movement of granulocytes	1.54e-08	Increased	3.186	ACE2,APOE,AQP9,ARHGAP18,B4GALT1,C1GALT1,CARD14,CD14,CD300LF,CD74,CSF3R,Cxcl15,CYP2J2,DEK,ERN1,FAS,FCER1G,FCGR2A,FGR,FOXA2,FSTL1,GJB2,GNAI2,HMOX1,HPGDS,HSPB1,IFNGR1,IL18,IL1A,IL36A,IL36G,INPP5D,ITGA6,ITGAL,ITGB1,ITGB2,LILRB3,LPO,LUM,LYST,MAP3K8,MAPK13,MAPK9,MET,MIF,MMP12,MYH9,MYO1E,MYO1F,NCKAP1L,NF1,NR4A1,NT5E,PPM1D,PRDM1,PTPN6,RAC2,ROCK2,RORA,S100A14,SELL,SELPLG,SFRP1,SLPI,SMAD3,SPI1,TGFB1,TGFBR1…	71
	Cancer,Hematological Disease,Immunological Disease,Organismal Injury and Abnormalities	Tumorigenesis of lymphocytes	1.69e-08	Decreased	-2.395	ABCC3,ABCC4,ABCG1,ABHD5,ABLIM1,ACSS1,ADAM28,ADD2,ADGRF4,AFF1,AHNAK,AKT1,AKT3,ALAS1,ALOX12B,ANKH,ANKRD35,ANO1,ANXA11,ANXA5,APC,APOBEC3B,APOE,ARHGEF28,ARID5B,ARL6IP5,ATP11A,ATP13A3,ATP13A4,ATP1B1,ATP6V1E1,BNIP3L,C1orf116,CASP7,Ccl9,CCND1,CCNG2,CD38,CD74,CDCA7,CDK1,CDK2,CELSR1,CEMIP,CEP55,CERS2,CHEK1,CHEK2,CLK1,CLU,CPD,CPEB2,CRNN,CRYBG1,CSF2RB,CSF3R,CSNK1E,CTNND2,CX3CR1,CXCR4,CYP4F22,DEK,DNMT1,DOCK9…	290
	Cellular Movement,Hematological System Development and Function,Immune Cell Trafficking,Inflammatory Response	Cell movement of phagocytes	2.17e-08	Increased	3.362	ABCC4,ACE2,APOE,AQP9,ARG1,ARHGAP18,B4GALT1,C1GALT1,CARD14,Ccl9,CCND1,CD14,CD300LF,CD38,CD74,CSF2RB,CSF3R,CX3CR1,Cxcl15,CXCR4,CYP2J2,Defb8,DEK,DOCK8,EGLN3,ERN1,FAS,FCER1G,FCGR2A,FGR,FOXA2,FSTL1,FYN,GBA1,GJA1,GJB2,GNAI2,GPSM1,HLA-DQB1,HMOX1,HPSE,HSPB1,IFNGR1,IL18,IL1A,IL36A,IL36G,INPP5D,ITGA6,ITGAL,ITGAX,ITGB1,ITGB2,LILRB3,LMNB1,LPO,LUM,MAP3K5,MAP3K8,MAPK13,MAPK3,MAPK9,MET,MIF,MMP12,MYH9,MYO1E,MYO1…	100
