## Supplementary material for "Exogenous ephrin-A3 administration restores vaginal epithelial barrier function in progestin-treated mice": Suppl Table S3

### Sheet: Table for figure
	Ingenuity Canonical Pathways	-log10 p	Ratio	z-score	Molecules
	Keratinization	14.9	0.317	-3.536	CSTA,DSC1,DSC2,DSG1,DSG2,DSP,EVPL,JUP,KLK12,KLK13,KLK14,KLK8,KRT15,KRT18,KRT19,KRT23,KRT7,KRT78,KRT8,KRT80,KRT84,LCE1E,LCE3C,LIPM,LORICRIN,PKP1,PKP3,PPL,PRSS8,RPTN,SPINK5,TGM5
	Neutrophil degranulation	9.2	0.139	2.84	ACP3,ADGRE5,ALDOA,AP2A2,ARG1,ASAH1,ATP11A,ATP6V0A1,B4GALT1,CD14,CLEC5A,DDOST,DSC1,DSG1,DSP,DYNLT1,FCER1G,FCGR2A,FGR,FTL,GM2A,GSTP1,GUSB,HEBP2,HPSE,HSP90AA1,IMPDH2,ITGAL,ITGAX,ITGB2,JUP,LILRB3,LYZ,MAN2B1,MGST1,MIF,MLEC,NCKAP1L,OLR1,PDXK,PKP1,PRCP,PTAFR,PTPN6,PTPRC,PYCARD,PYGB,RAB24,RAB31,SDCBP,SELL,SIRPB1,SLC11A1,SLPI,SNAP23,TOM1,TUBB,TXNDC5,TYROBP,VNN1
	Sphingolipid metabolism	7	0.244	-2.524	ACER1,ACER3,ALDH3A2,B4GALNT1,CERK,CERS2,CERS3,CERS4,ESYT1,ESYT3,GBA1,GBA2,GLTP,GM2A,NEU3,SMPD1,SMPD3,SPTSSB,UGCG
	Cell surface interactions at the vascular wall	6.64	0.2	2.711	ATP1B1,CD74,CD84,EPCAM,FCER1G,FYN,GPC1,INPP5D,ITGA3,ITGA6,ITGAL,ITGAX,ITGB1,ITGB2,MIF,OLR1,PIK3CB,PLCG1,PTPN6,SELL,SELPLG,TGFB1,TSPAN7
	IL-10 Signaling	6.55	0.187	2.2	AKT1,AKT3,CCND1,CREB3L1,CREB3L2,CREB3L4,FCGR2A,HLA-DQA1,HLA-DQB1,HLA-DRB5,HMOX1,IFNGR1,IL18,IL1A,IL36A,IL36B,IL36G,IL36RN,INPP5D,MAP2K3,MAPK11,MAPK13,PRDM1,PRKAB1,TRAF6
	MSP-RON Signaling in Macrophages Pathway	5.58	0.192	-3.3	ARG1,CREB3L1,CREB3L2,CREB3L4,HLA-DQA1,HLA-DQB1,HLA-DRB5,IFNGR1,ITGB2,JAK2,KLK10,KLK11,KLK12,KLK13,KLK14,KLK7,KLK8,MAPK3,PIK3C2A,PIK3CB
	RHO GTPase cycle	5.31	0.115	2.263	ACTN1,ALDH3A2,ARFGAP3,ARHGAP11A,ARHGAP18,ARHGDIA,ARHGDIB,ARHGEF18,ARHGEF28,ARMCX3,BAIAP2L1,CCDC187,CPD,DAAM1,DOCK8,DOCK9,DSG1,DSG2,DSP,ESYT1,FAM135A,FLOT2,GJA1,HSP90AA1,ITGB1,JUP,LBR,LMAN1,LMNB1,MTMR1,NCF2,NCKAP1L,PAK1,PAK2,PARD6B,PEAK1,PICALM,PLEKHG1,PLXNB1,PRAG1,RAC2,RASAL2,RHOD,ROCK2,SLC1A5,SLC4A7,SNAP23,STIP1,TEX2,UACA
	Fc Epsilon RI Signaling	5.07	0.179	-2.065	AKT1,AKT3,FCER1G,FYN,GAB1,INPP5D,MAP2K1,MAP2K3,MAPK11,MAPK13,MAPK3,MAPK9,PIK3C2A,PIK3CB,PLA2G2E,PLA2G4D,PLA2G4F,PLCG1,PRKCH,RAC2
	Neuroinflammation Signaling Pathway	4.96	0.128	2.191	AKT1,AKT3,CHP1,CREB3L1,CREB3L2,CREB3L4,CX3CR1,FAS,HLA-DQA1,HLA-DQB1,HLA-DRB5,HMOX1,IDE,IFNGR1,IL18,JAK2,MAPK11,MAPK13,MAPK3,MAPK9,MFGE8,NCF2,NFATC1,PIK3C2A,PIK3CB,PLA2G2E,PLA2G4D,PLA2G4F,PLCG1,PYCARD,RAC2,TGFB1,TGFBR1,Tlr13,TRAF6,TYROBP
	IL-6 Signaling	4.86	0.168	-2.065	AKT1,AKT3,CD14,HSPB1,IL18,IL1A,IL36A,IL36B,IL36G,IL36RN,JAK2,MAP2K1,MAP2K3,MAPK11,MAPK13,MAPK3,MAPK9,NGFR,PIK3C2A,PIK3CB,TRAF6
	Ephrin Receptor Signaling	4.73	0.141	2.065	AKT1,AKT3,ARPC1B,CREB3L1,CREB3L2,CREB3L4,CXCR4,EFNA3,EPHB6,FYN,GNA15,GNAI2,ITGA3,ITGA6,ITGAL,ITGAX,ITGB1,ITGB2,ITGB5,JAK2,MAP2K1,MAPK3,PAK1,PAK2,RAC2,ROCK2,SDCBP,SORBS1
	Macrophage Alternative Activation Signaling Pathway	4.23	0.146	2.294	ARG1,CREB3L1,CREB3L2,CREB3L4,FCER1G,HLA-DQA1,HLA-DQB1,HLA-DRB5,IL18,IL1A,IL36A,IL36B,IL36G,IL36RN,JAK2,KLF4,MAPK11,MAPK13,MAPK3,PIK3C2A,PIK3CB,RPS6KA1,TGFB1
	Semaphorin interactions	3.48	0.188	2.309	FYN,HSP90AA1,ITGB1,MET,MYH9,PAK1,PAK2,PLXNB1,PTPRC,ROCK2,SEMA7A,TYROBP
	Activation of the pre-replicative complex	3.36	0.25	2.828	CDK2,MCM3,MCM6,POLA1,POLA2,POLE,POLE2,PRIM2
	Regulation of Actin-based Motility by Rho	3.21	0.148	2.111	ARHGDIA,ARPC1B,ITGA3,ITGA6,ITGAL,ITGAX,ITGB1,ITGB2,ITGB5,PAK1,PAK2,PIP4K2C,PIP5K1A,PPP1R12A,RAC2,RHOD
	Cell Cycle Control of Chromosomal Replication	3.01	0.189	3.162	CDK1,CDK18,CDK2,CHEK2,MCM3,MCM6,POLA1,POLA2,POLE,PRIM2
	Toll-like Receptor Signaling	3	0.167	-2.714	CD14,IL18,IL1A,IL36A,IL36B,IL36G,IL36RN,MAP2K3,MAPK11,MAPK13,TRAF4,TRAF6
	Endothelin-1 Signaling	2.9	0.12	-2.4	ADCY6,CASP6,CASP7,GAB1,GNA15,GNAI2,GPLD1,HMOX1,MAPK11,MAPK13,MAPK3,MAPK9,PIK3C2A,PIK3CB,PLA2G2E,PLA2G4D,PLA2G4F,PLCD1,PLCG1,PLCH1,PLD3,PRKCH
	CCR3 Signaling in Eosinophils	2.87	0.134	-2.111	Calm5,GNA15,GNAI2,MAP2K1,MAPK11,MAPK13,MAPK3,PAK1,PAK2,PIK3C2A,PIK3CB,PLA2G2E,PLA2G4D,PLA2G4F,PPP1R12A,PRKCH,ROCK2
	Interferon gamma signaling	2.84	0.16	2.309	HLA-DQA1,HLA-DQB1,HLA-DRB5,IFNGR1,JAK2,NCAM1,PTAFR,PTPN6,TRIM25,TRIM29,TRIM3,TRIM8
	Role of MAPK Signaling in Promoting the Pathogenesis of Influenza	2.72	0.138	-2.324	ATP6V0A1,ATP6V0E1,ATP6V1C2,ATP6V1E1,MAP2K1,MAP2K3,MAP3K5,MAPK11,MAPK13,MAPK3,MAPK9,PLA2G2E,PLA2G4D,PLA2G4F,RABGEF1
	FXR/RXR Activation	2.67	0.12	2.236	AKT1,AKT3,APOE,EIF2AK3,FETUB,FOXA2,GSTM3,GSTP1,GSTT2/GSTT2B,HMOX1,IL18,IL1A,IL36A,IL36B,IL36G,IL36RN,MAPK9,MGST1,PRKAB1,TGFB1
	Unfolded Protein Response (UPR)	2.61	0.294	2.236	CREB3L1,CREB3L2,CREB3L4,EIF2AK3,ERN1
	Transcriptional regulation of granulopoiesis	2.41	0.182	2.646	CDK2,CSF3R,DEK,H2AC20,H2AX,RUNX1,SPI1,TFDP1
	Gαq Signaling	2.4	0.116	-2	AKT1,AKT3,Calm5,CHP1,GNA15,GNAI2,GPLD1,HMOX1,MAP2K1,MAPK3,NFATC1,PIK3C2A,PIK3CB,PLCG1,PLD3,PRKCH,RAC2,RHOD,ROCK2
