## Supplementary material for "Exogenous ephrin-A3 administration restores vaginal epithelial barrier function in progestin-treated mice": Suppl Table S4

### Sheet: Table for figure
	Ingenuity Canonical Pathways	log2 FC	Molecule Type	Activation z-score	p-value of overlap	Target Molecules in Dataset
	budesonide		chemical drug	5.466	1.64e-14	ABLIM1,ABLIM3,ACP3,ADIPOR2,ATOSA,B4GALT1,CNN3,CPEB4,CST6,CYP2S1,DOCK9,DSC2,DSG1,ENDOU,EREG,FYN,GABARAPL2,GID8,GNA15,GNAI2,GRHL1,HECTD1,HPGDS,IFITM3,IL18,KRT7,LAPTM5,MAD2L1,MAP2K1,MAP2K3,MAPK3,mir-181,MOSPD1,PDIA6,PDLIM1,PIM1,PLEKHM1,PPL,PRDM1,RASGEF1B,RIT1,RMND5A,S100A14,SASH1,SLURP1,TOM1,TPRG1,TUBB2A,TUFT1,UACA,UBL3,WDR26,WNK1,ZFAND5
	FOXC1	-0.213	transcription regulator	4.217	0.00168	CLU,CSTA,CXCR4,DSC1,DSG1,ECM1,FGFR3,HLA-DQB1,IFITM3,IFNGR1,ISG20,KLK8,PTAFR,RUNX1,SPINK5,TRIM8,VILL,ZNF750
	medroxyprogesterone acetate		chemical drug	4.078	5.66e-09	AKT3,ALDH3A2,ARPC1B,ASAH1,B4GALT1,C15orf48,CCND1,CCNG2,CDK1,CDK2,CSF2RB,CSF3R,CXCR4,DDOST,EOGT,FAS,FUT8,FYN,GM2A,GUSB,HPSE,ID2,IFNGR1,IL18,IL1A,IL7R,ITGA3,ITGA6,ITGB1,ITGB2,JAK2,KRT18,LTBP1,MAD2L1,MAN1A2,MCM3,MYH9,OAT,ODC1,PAK1,PLCG1,PLK1,PORCN,PPL,PPM1D,PPT1,RAC2,RASSF5,RPN1,RPN2,RUNX1,SFRP1,SLPI,SMAD3,SMPD1,SPRED2,STT3A,TGFB1,TP53,TRAF4
	TBX3	0.24	transcription regulator	3.928	0.00227	CDK1,CDK2,CEP55,CHEK1,CREB3L1,GJA1,H2AX,IDH2,ITGA3,KIF15,MAD2L1,MCM3,NCAPH,PLK1,RRM1,SMC2,STMN1,THSD4,TK1,TP53,TYMS
	CSF2	-0.24	cytokine	3.853	4.24e-10	ABCG1,ADGRE5,ARG1,BCL2A1,CCND1,CD14,CD276,CD38,CD74,CDK1,CLEC6A,CLEC7A,CSF2RB,CX3CR1,CXCR4,DUSP6,EPCAM,FAS,GUSB,HAS2,HJURP,HLA-DQB1,HMOX1,HOXB4,ID2,IER3,IFITM3,IL1A,IL36G,INPP5D,ITGAX,ITGB5,JAK2,KCTD11,LCP1,let-7,MCM3,MCM6,MET,NCAM1,NCAPD2,NCAPH,NFATC1,NR4A1,NUAK2,ODC1,OLR1,OSMR,PIM1,PLK1,PNPLA1,POLE,PPIF,PPP1R15A,SLC1A5,SMC2,SNAP23,SORL1,SPI1,STMN1,TGFB1,TGFBR1,TP53,UHRF1
	aflatoxin B1		chemical - endogenous non-mammalian	3.832	4.82e-08	ABCC3,Akr1b10,ALDH3A1,CCNG1,CDK1,CEP55,EGLN3,EPCAM,FAS,GJA1,GPLD1,GSR,GSTM3,GSTP1,H2AC20,HLA-DQA1,HLA-DQB1,KIF15,KIFC3,Ly6a (includes others),MAD2L1,MCM3,MCM6,MET,MFGE8,MGAT3,MMP12,NCF2,NDC80,NDRG1,PAK1,PLK1,PPIC,PRKAB1,RAD18,SFRP1,SLC5A1,SMC2,STMN1,TP53,TYMS
	XBP1	0.967	transcription regulator	3.659	2.91e-07	ABCA12,ARFGAP3,BLZF1,COPG1,CREB3L1,DDOST,DNAJC10,EDEM2,EIF2AK3,FAS,GOLPH3L,HMOX1,KDELR3,KLF4,LMAN1,NUCB2,OSTC,PDIA6,PRDM1,RPN1,RPN2,Rrbp1,S100A6,SEC23B,SEC24D,SEC61A1,SLC1A5,SLC35A3,SPCS2,SPCS3,SSR1,SSR2,STT3A,TFDP1,TRAM1,TXNDC11,TXNDC5
	CEBPB	0.09	transcription regulator	3.478	4.25e-09	ADH1C,ADH7,Akr1b7,ARG1,ATAD2,BCL2A1,CCND1,CD14,CD74,CDK1,CHEK1,CHEK2,CLU,CSF3R,CXCR4,DEK,DGAT2,DHX9,DNMT1,DYNLT1,FAS,FCER1G,FOXO3,FSTL1,FTL,GABARAPL1,H2AX,H4C1,H4C6,HAS2,HELLS,HMGB2,Hnrnpa3,HSP90AA1,IER3,IFITM3,IL1A,ITGAL,KRT15,KRT18,LMNB1,MCM3,MCM6,MMS22L,NCAPD2,ODC1,PAICS,PLK1,POLA2,POLE,PPP1R15A,PRDM1,PRIM2,PRSS8,RAC2,RAD18,RBBP7,RORA,SBSN,SLC12A2,SQOR,SRSF2,STMN1,TCF19,TGFB1,TK1,TMEM176A,TMEM…
	HGF	0.36	growth factor	3.46	0.000206	AKT1,BCL2A1,CCND1,CCNG1,CCNG2,CDK1,CDK2,CELSR1,CXCR4,DSG1,DTYMK,DUSP6,ENTPD1,EPCAM,FOXA2,GAB1,GBA1,HELLS,HMOX1,IER3,ISG20,ITGA6,ITGB1,KIF15,KRT18,KRT19,MAD2L1,MAP2K3,MAP3K8,MET,NCOA2,NDC80,NFATC1,NR4A1,NRIP1,OSMR,PIK3CB,PIM1,PLK1,PTAFR,SFRP1,SMC2,STIL,TGFB1,TJP1,TOPBP1,TP53
	LDL		complex	3.381	3.18e-05	ABCG1,APOBEC3B,APOE,BCL2A1,CASP6,CASP7,Ccl9,CCND1,CDK1,CX3CR1,CYP2J2,DNMT1,EMB,FAS,FBN1,FGFR3,FUT8,GSR,GTF2I,HAS2,HAS3,HMOX1,IL18,IL1A,JAK2,MMP12,NR4A1,OLR1,PTAFR,SMAD3,TGFB1,TGFBR1,TP53,TRAF6,VNN1
	GAST	-0.323	other	3.215	0.00663	CCND1,DNAJA1,HCFC1,HMGB2,IMPDH2,JAK2,MCM3,ODC1,S100A6,SLC9A3,SRSF2
	nitrofurantoin		chemical drug	3.175	9.18e-07	ANXA5,APOE,CASP6,CASP7,CCND1,CCNG1,CLU,FAS,FETUB,GSR,GSTM3,GSTP1,HMOX1,IER3,ITGB1,KRT19,MAP2K1,MAPK3,MET,MMP12,ODC1,PRDX2,STMN1,TP53,TUBB,TYMS
	cuprizone		chemical toxicant	3.13	0.000187	ARHGDIB,ARPC1B,C1QB,CNN3,Cyb5r3,FCGR2A,HAVCR2,LCP1,MYH9,NCKAP1L,OAT,PTBP1,PTPRC,PYCARD,RAP1GAP2,SEMA7A,SEPTIN8,SLC37A2,SORBS1,TGFBR1,Tlr13
	C5AR1	0.823	G-protein coupled receptor	3.108	0.00224	Cd33,EIF2AK3,ERN1,FCER1G,FCGR2A,INPP5D,LTBP1,LTBP2,TGFBR1,TYROBP
	E2f		group	3.087	0.00188	CDK1,CDK2,DNMT1,H2AC8,ITGA6,ITGB1,MAD2L1,MCM3,MCM6,MTHFD1,POLA1,POLA2,STMN1,TP53,TYMS
	IFNG	-0.157	cytokine	3.083	2.05e-12	ABLIM3,ACE2,ACSS1,AIF1L,AQP9,ARFGAP3,ARG1,ARL6IP5,ATP1A1,ATP1B1,BCL2A1,C15orf48,C1QB,CASP6,CASP7,Ccl9,CCND1,CD14,CD276,CD38,CD74,CDK1,CDK2,CELSR1,CHAC1,CLEC5A,CLEC7A,CRIM1,CSF2RB,CX3CR1,CXCR4,Cyb5r3,Defb1,DHX9,DUSP5,EGLN3,EIF2AK3,ENTPD1,FAS,FCER1G,FCGR2A,FLRT2,FTL,GADD45B,GJA1,GJB2,GNAI2,GSTP1,GUSB,HAS2,HLA-DQA1,HLA-DQB1,HLA-DRB5,Hmgn2 (includes others),HMOX1,Hnrnpa3,HSP90AA1,HSPB1,ID2,IDE,IER3,I…
	Vegf		group	3.079	0.000534	Akr1c14,ARHGAP18,BCL2A1,CDK1,CDK2,CELSR1,CIDEA,CXCR4,DTYMK,DUSP5,DUSP6,ENTPD1,FAS,GAB1,GBA2,GJB2,HELLS,HID1,HMOX1,HOPX,HPSE,IL18,IL1A,ISG20,ITGA6,ITGB1,KIF15,LRIG1,MAD2L1,MAP2K3,MAP3K8,MET,MIF,NCOA2,NDC80,NFATC1,NR4A1,OSMR,PIK3CB,PLK1,SFRP1,SMC2,SNRK,STIL,TGFB1,TJP1,UGCG
	AGT	-0.007	growth factor	3.012	0.000646	ACE2,ADH1C,ANO1,ARG1,ASAH2,ATP1A1,ATP1B1,Ccl9,CCND1,CD14,CDK1,CDK2,CRABP2,CRIM1,Crip2,CX3CR1,Cxcl15,CYP2J2,DCUN1D3,ECM1,ENDOU,EREG,FGR,FOXO3,GAB1,GJA1,GSTP1,HAS2,HMGB2,HMOX1,HOXB5,HSPB1,IL18,IL1A,ITGA3,ITGAX,ITGB1,ITGB2,ITGB5,KLF4,let-7,LTBP1,LTBP2,LUM,MAD2L1,MAP2,MGST1,MIF,MMP12,NCF2,NDRG1,NPNT,NR4A1,OLR1,PALLD,PPP1R3C,PRSS8,PTPRC,RNASE1,RUNX1,SELL,SEPTIN9,SLC10A6,SLC5A1,SLC9A3,SLC9A8,SMAD3,SPI1…
	SYVN1	0.427	transporter	3.008	9.84e-06	ABCC3,ABCC4,ATP1A1,CCND1,ERN1,FAS,HSPB1,IFITM2,IL18,IL7R,ITGA3,ITGA6,ITGB1,KCNN4,MYOF,OLR1,PTBP1,RPN2,SLC1A5,SLC27A3,SLC4A7,SLC6A6,SNAP23
	bleomycin		biologic drug	3.001	4.03e-07	ACE2,AKT1,APOE,ARG1,Ccl9,CD300LF,CLU,CPD,CSF2RB,CXCR4,DUSP5,EREG,ERN1,FAS,GAB1,H2AX,HSP90AA1,IL18,IL1A,ITGB1,KLF4,KRT8,LMNB1,LTBP1,LTBP2,MAP4,MIF,MMP12,NR4A1,PLK2,SEMA7A,SFRP1,Sik1,SMAD3,TBC1D9,TGFB1,TGFBR1,Tlr13,TP53,TP53INP2,UHRF1
	USP22	0.43	peptidase	2.992	4.5e-06	ATP6V1C2,BCL2A1,Cd33,CLEC5A,CSF2RB,CSF3R,FCGR2A,HSPB1,ITGB2,KRT23,LYZ,NCF2,NF1,PLEKHG1,PTPN6,PTPRC,SPI1,TGFB1
	IgG		complex	2.983	3.07e-08	APOE,ARG1,ASAH1,ATP1B1,CLDN3,CLEC5A,CRABP2,DSP,DUSP14,EFNA3,EGLN3,ENTPD1,FCGR2A,GADD45B,HSPB1,IFITM3,INPP5D,ITGAL,ITGB2,KLK11,KLK7,KLK8,KRT15,KRT18,LGALS7/LGALS7B,Ly6a (includes others),MAP3K8,MMP12,NT5E,PDPN,PIM1,PLS3,PPIF,PPL,PPP1R15A,PRSS8,PTPN6,SERPINB7,TAPBP,TGFB1,TGFBR1,TJP1,TOB1,TRIM29,TUBB2A,UGCG
	8-bromo-cAMP		chemical reagent	2.939	9.22e-09	AKT3,ALDH3A2,ARG1,ARPC1B,ASAH1,B4GALT1,CCND1,CCNG2,CD82,CDK1,CDK2,CLU,CSF2RB,CSF3R,DDOST,ENTPD1,EOGT,FAS,FUT8,FYN,GJA1,GM2A,GNAI2,GSTP1,GUSB,HPSE,ID2,IFNGR1,IL7R,ITGA3,ITGA6,JAK2,KRT18,KRT8,LTBP1,MAD2L1,MAN1A2,MCM3,MYH9,OAT,ODC1,PAK1,PLCG1,PLK1,PORCN,PPL,PPM1D,PPT1,RAC2,RASSF5,RPN1,RPN2,RRM1,RUNX1,SFRP1,SMAD3,SMPD1,SPRED2,STT3A,TFCP2L1,TGFB1,TP53,TRAF4
	beta-estradiol		chemical - endogenous mammalian	2.939	3.67e-12	ABHD5,ABLIM1,ACP3,ACSS1,ADAMDEC1,ADH1C,AKT3,ALDH3A2,ALDOA,ANKH,ANO1,APC,APOE,ARG1,ARHGEF28,ARID5B,ARPC1B,ASAH1,ATAD2,ATP1B1,B4GALT1,BCL2A1,BNIP3L,BTC,C15orf48,CA12,CCND1,CCNG1,CCNG2,CD14,CD276,CD74,CDCA7,CDK1,CDK18,CDK2,Ces1f,CHEK1,CITED4,CLDN23,CLDN3,CLIC3,CLU,CRABP2,CREB3L1,CREB3L2,CRIM1,CSF2RB,CSF3R,Cxcl15,CXCR4,CYTH4,DDOST,DLG2,DNMT1,DRAM1,DSG2,DSP,DUSP5,DUSP6,EREG,FAM111A,FAS,FBN1,FCGR2A,FGF…
	SCD	0.573	enzyme	2.799	0.00186	ABHD5,ADH1C,ADH7,CERS4,CRABP2,Defb1,DGAT2,FAS,IL18,IL36A,IL36B,IL36RN,KLF4,Lce1f,Lce1g,Lce3c,Lce3e (includes others),LPIN2,PTK6,SMPD1,UCP2,UGCG
	cephaloridine		chemical drug	2.761	0.000394	ALAS1,CHEK1,DSG2,G6PD,GNAI2,GSTP1,HMOX1,MCM3,MCM6,MMP12,NGFR,OSMR,POLA2,POLE,RAB31
	STAT1	0.56	transcription regulator	2.735	5.38e-05	APOBEC3B,APOE,ARG1,BCL2A1,CASP6,CCND1,CD14,CDK2,CSF3R,CX3CR1,EGLN3,FAS,FCER1G,HAVCR2,HLA-DQA1,HLA-DRB5,IFITM2,IFITM3,IL18,IL1A,ITGAX,JAK2,KCTD12,KLF4,Lce1l,let-7,LPIN2,Ly6a (includes others),PIM1,PLSCR1,RORA,RUNX1,SELL,SELPLG,SLFN12L,SLFN13,SMAD3,SOAT1,TGFB1,TP53,UCP2,ULK1
